# Targeting oncogenic Wnt/β-catenin signaling in adrenocortical carcinoma disrupts ECM expression and impairs tumor growth

**DOI:** 10.1101/2022.10.23.509323

**Authors:** Morgan K. Penny, Antonio M. Lerario, Kaitlin J. Basham, Sahiti Chukkapalli, Yingjie Yu, Dipika R. Mohan, Chris LaPensee, Kimber Converso-Baran, Mark J. Hoenerhoff, Laura Suárez Fernández, Carmen González del Rey, Thomas J. Giordano, Ruolan Han, Erika A. Newman, Gary D. Hammer

**Author notes:** Co-last authors (Erika A. Newman, Gary D. Hammer).

## Abstract

Adrenocortical carcinoma (ACC) is a rare, but highly aggressive cancer with limited treatment options and poor survival for patients with advanced disease. Improved understanding of transcriptional programs engaged in ACC will help direct rational, targeted therapies. While activating mutations in Wnt/β-catenin signaling are frequently observed, the β-catenin-dependent transcriptional targets that promote tumor progression are poorly understood. To address this question, we used independent component analysis and identified a novel Wnt/β-catenin-associated signature in ACC predictive of poor survival. This signature was enriched for the extracellular matrix (ECM), suggesting a potential role for Wnt/β-catenin in regulating the ACC microenvironment. We further investigated the minor fibrillar collagen, collagen XI alpha 1 (*COL11A1*), and found that *COL11A1* expression strongly correlated with both Wnt/β-catenin activation and poor patient survival. Inhibition of constitutively active Wnt/β-catenin signaling in the human ACC cell line, NCI-H295R, significantly reduced expression of *COL11A1* and other ECM components, and decreased viability of cancer cells *in vitro*. To investigate the preclinical potential of Wnt/β-catenin inhibition *in vivo*, we developed and characterized a novel orthotopic xenograft model utilizing minimally invasive techniques. Treatment with the newly developed Wnt/β-catenin:TBL1 inhibitor Tegavivint significantly reduced tumor growth in this preclinical model. Together, our data supports that inhibition of aberrantly active Wnt/β-catenin disrupts transcriptional reprogramming of the microenvironment and reduces ACC growth and survival. Furthermore, this β-catenin-dependent oncogenic program can be therapeutically targeted with a newly developed Wnt/β-catenin inhibitor. These results show promise for further clinical development of Wnt/β-catenin inhibitors in ACC and unveil a novel Wnt/β-catenin-regulated transcriptome.

**Simple Summary:** Adrenocortical carcinoma (ACC) is a rare, often deadly cancer arising from the adrenal gland. Mortality associated with ACC remains unchanged over the last several decades. The rarity of ACC, an incomplete understanding of its molecular basis, and limited availability of pre-clinical models have hampered the development of new effective therapies. The present work aims to address these gaps with a focus on the Wnt/β-catenin cell signaling pathway, which is aberrantly activated in ~40% of ACC tumors. We discover a novel ECM program activated in ACC that is associated with Wnt/β-catenin and poor survival. Wnt/β-catenin inhibition disrupts expression of ECM genes and induces loss of cancer cell viability. To extend these findings, we develop a rapid orthotopic mouse model of ACC and demonstrate that disruption of the Wnt/β-catenin axis with novel small molecule inhibitor Tegavivint is a potential effective therapeutic strategy to reduce ACC tumor burden *in vivo*.
