## Supplementary Table 1 for "Targeting oncogenic Wnt/β-catenin signaling in adrenocortical carcinoma disrupts ECM expression and impairs tumor growth"

### Sheet: Supplementary_Table_1
Gene_Symbol	Description	Scaled_projection
ISM1	isthmin 1 [Source:HGNC Symbol;Acc:HGNC:16213]	10.2545
COL11A1	collagen type XI alpha 1 chain [Source:HGNC Symbol;Acc:HGNC:2186]	9.80237
CCN3	cellular communication network factor 3 [Source:HGNC Symbol;Acc:HGNC:7885]	9.71615
CALN1	calneuron 1 [Source:HGNC Symbol;Acc:HGNC:13248]	9.40311
LGR5	leucine rich repeat containing G protein-coupled receptor 5 [Source:HGNC Symbol;Acc:HGNC:4504]	9.30388
PCP4	Purkinje cell protein 4 [Source:HGNC Symbol;Acc:HGNC:8742]	9.27632
WNT4	Wnt family member 4 [Source:HGNC Symbol;Acc:HGNC:12783]	8.5321
SHOC1	shortage in chiasmata 1 [Source:HGNC Symbol;Acc:HGNC:26535]	8.42081
TAFA4	TAFA chemokine like family member 4 [Source:HGNC Symbol;Acc:HGNC:21591]	8.14925
COL26A1	collagen type XXVI alpha 1 chain [Source:HGNC Symbol;Acc:HGNC:18038]	8.07732
KCNJ5	potassium inwardly rectifying channel subfamily J member 5 [Source:HGNC Symbol;Acc:HGNC:6266]	8.03901
RELN	reelin [Source:HGNC Symbol;Acc:HGNC:9957]	7.99123
CDH2	cadherin 2 [Source:HGNC Symbol;Acc:HGNC:1759]	7.98433
NKD1	NKD inhibitor of WNT signaling pathway 1 [Source:HGNC Symbol;Acc:HGNC:17045]	7.89538
NTM	neurotrimin [Source:HGNC Symbol;Acc:HGNC:17941]	7.67887
SOWAHB	sosondowah ankyrin repeat domain family member B [Source:HGNC Symbol;Acc:HGNC:32958]	7.60993
ASTN1	astrotactin 1 [Source:HGNC Symbol;Acc:HGNC:773]	7.45412
RORB	RAR related orphan receptor B [Source:HGNC Symbol;Acc:HGNC:10259]	7.35935
ATP2B3	ATPase plasma membrane Ca2+ transporting 3 [Source:HGNC Symbol;Acc:HGNC:816]	7.07825
TNFRSF19	TNF receptor superfamily member 19 [Source:HGNC Symbol;Acc:HGNC:11915]	7.01683
NEFM	neurofilament medium [Source:HGNC Symbol;Acc:HGNC:7734]	6.81057
AARD	alanine and arginine rich domain containing protein [Source:HGNC Symbol;Acc:HGNC:33842]	6.6989
TCF7	transcription factor 7 [Source:HGNC Symbol;Acc:HGNC:11639]	6.64969
LEF1	lymphoid enhancer binding factor 1 [Source:HGNC Symbol;Acc:HGNC:6551]	6.63042
CDO1	cysteine dioxygenase type 1 [Source:HGNC Symbol;Acc:HGNC:1795]	6.61719
ZCCHC12	zinc finger CCHC-type containing 12 [Source:HGNC Symbol;Acc:HGNC:27273]	6.59691
COLGALT2	collagen beta(1-O)galactosyltransferase 2 [Source:HGNC Symbol;Acc:HGNC:16790]	6.59539
PDE2A	phosphodiesterase 2A [Source:HGNC Symbol;Acc:HGNC:8777]	6.5383
GABBR2	gamma-aminobutyric acid type B receptor subunit 2 [Source:HGNC Symbol;Acc:HGNC:4507]	6.50637
SPOCK1	SPARC (osteonectin), cwcv and kazal like domains proteoglycan 1 [Source:HGNC Symbol;Acc:HGNC:11251]	6.50348
ABCB4	ATP binding cassette subfamily B member 4 [Source:HGNC Symbol;Acc:HGNC:45]	6.35889
PDZRN3	PDZ domain containing ring finger 3 [Source:HGNC Symbol;Acc:HGNC:17704]	6.18687
KCNK2	potassium two pore domain channel subfamily K member 2 [Source:HGNC Symbol;Acc:HGNC:6277]	6.05459
NEFL	neurofilament light [Source:HGNC Symbol;Acc:HGNC:7739]	5.89536
ZNF711	zinc finger protein 711 [Source:HGNC Symbol;Acc:HGNC:13128]	5.87694
CGNL1	cingulin like 1 [Source:HGNC Symbol;Acc:HGNC:25931]	5.84801
ADGRB1	adhesion G protein-coupled receptor B1 [Source:HGNC Symbol;Acc:HGNC:943]	5.84465
FGF12	fibroblast growth factor 12 [Source:HGNC Symbol;Acc:HGNC:3668]	5.80982
AFF3	AF4/FMR2 family member 3 [Source:HGNC Symbol;Acc:HGNC:6473]	5.76896
APCDD1	APC down-regulated 1 [Source:HGNC Symbol;Acc:HGNC:15718]	5.68969
GSTT2B	glutathione S-transferase theta 2B (gene/pseudogene) [Source:HGNC Symbol;Acc:HGNC:33437]	5.67103
ASB4	ankyrin repeat and SOCS box containing 4 [Source:HGNC Symbol;Acc:HGNC:16009]	5.66914
RNF43	ring finger protein 43 [Source:HGNC Symbol;Acc:HGNC:18505]	5.6129
SV2A	synaptic vesicle glycoprotein 2A [Source:HGNC Symbol;Acc:HGNC:20566]	5.58574
QPCT	glutaminyl-peptide cyclotransferase [Source:HGNC Symbol;Acc:HGNC:9753]	5.54852
CABP7	calcium binding protein 7 [Source:HGNC Symbol;Acc:HGNC:20834]	5.54118
LPAR1	lysophosphatidic acid receptor 1 [Source:HGNC Symbol;Acc:HGNC:3166]	5.53612
BMP4	bone morphogenetic protein 4 [Source:HGNC Symbol;Acc:HGNC:1071]	5.45952
SLC44A5	solute carrier family 44 member 5 [Source:HGNC Symbol;Acc:HGNC:28524]	5.45858
VPREB3	V-set pre-B cell surrogate light chain 3 [Source:HGNC Symbol;Acc:HGNC:12710]	5.42433
LINC01537	long intergenic non-protein coding RNA 1537 [Source:HGNC Symbol;Acc:HGNC:51301]	5.41402
FRRS1L	ferric chelate reductase 1 like [Source:HGNC Symbol;Acc:HGNC:1362]	5.38164
FAM169A	family with sequence similarity 169 member A [Source:HGNC Symbol;Acc:HGNC:29138]	5.31702
RHBDL3	rhomboid like 3 [Source:HGNC Symbol;Acc:HGNC:16502]	5.31099
FAM181B	family with sequence similarity 181 member B [Source:HGNC Symbol;Acc:HGNC:28512]	5.29301
MOXD1	monooxygenase DBH like 1 [Source:HGNC Symbol;Acc:HGNC:21063]	5.20919
HLF	HLF transcription factor, PAR bZIP family member [Source:HGNC Symbol;Acc:HGNC:4977]	5.17829
TMEM200A	transmembrane protein 200A [Source:HGNC Symbol;Acc:HGNC:21075]	5.10106
NSG1	neuronal vesicle trafficking associated 1 [Source:HGNC Symbol;Acc:HGNC:18790]	5.09706
BRINP2	BMP/retinoic acid inducible neural specific 2 [Source:HGNC Symbol;Acc:HGNC:13746]	5.07228
SLIT2	slit guidance ligand 2 [Source:HGNC Symbol;Acc:HGNC:11086]	5.05686
PLD5	phospholipase D family member 5 [Source:HGNC Symbol;Acc:HGNC:26879]	5.01913
SLC30A10	solute carrier family 30 member 10 [Source:HGNC Symbol;Acc:HGNC:25355]	5.01826
DACH1	dachshund family transcription factor 1 [Source:HGNC Symbol;Acc:HGNC:2663]	4.95963
PXYLP1	2-phosphoxylose phosphatase 1 [Source:HGNC Symbol;Acc:HGNC:26303]	4.92921
CCDC170	coiled-coil domain containing 170 [Source:HGNC Symbol;Acc:HGNC:21177]	4.91012
NRXN2	neurexin 2 [Source:HGNC Symbol;Acc:HGNC:8009]	4.89602
MCOLN3	mucolipin 3 [Source:HGNC Symbol;Acc:HGNC:13358]	4.85515
DCN	decorin [Source:HGNC Symbol;Acc:HGNC:2705]	4.84506
RASL10B	RAS like family 10 member B [Source:HGNC Symbol;Acc:HGNC:30295]	4.82911
LSAMP	limbic system associated membrane protein [Source:HGNC Symbol;Acc:HGNC:6705]	4.80215
TMEM200C	transmembrane protein 200C [Source:HGNC Symbol;Acc:HGNC:37208]	4.79889
TNFSF4	TNF superfamily member 4 [Source:HGNC Symbol;Acc:HGNC:11934]	4.74248
LINC02593	long intergenic non-protein coding RNA 2593 [Source:HGNC Symbol;Acc:HGNC:53933]	4.68383
P3H3	prolyl 3-hydroxylase 3 [Source:HGNC Symbol;Acc:HGNC:19318]	4.676
AXIN2	axin 2 [Source:HGNC Symbol;Acc:HGNC:904]	4.63233
TUBBP5	tubulin beta pseudogene 5 [Source:HGNC Symbol;Acc:HGNC:23674]	4.6099
VCAN	versican [Source:HGNC Symbol;Acc:HGNC:2464]	4.57508
HOXB9	homeobox B9 [Source:HGNC Symbol;Acc:HGNC:5120]	4.56704
SYTL2	synaptotagmin like 2 [Source:HGNC Symbol;Acc:HGNC:15585]	4.56404
AF106564.1	novel transcript, antisense to NEFM	4.55408
ETV4	ETS variant transcription factor 4 [Source:HGNC Symbol;Acc:HGNC:3493]	4.55194
SHROOM3	shroom family member 3 [Source:HGNC Symbol;Acc:HGNC:30422]	4.55076
UGCG	UDP-glucose ceramide glucosyltransferase [Source:HGNC Symbol;Acc:HGNC:12524]	4.54243
ABCD2	ATP binding cassette subfamily D member 2 [Source:HGNC Symbol;Acc:HGNC:66]	4.53689
TSPAN8	tetraspanin 8 [Source:HGNC Symbol;Acc:HGNC:11855]	4.48748
AC010501.2	novel transcript, antisense to FAM169A	4.47114
ESRRG	estrogen related receptor gamma [Source:HGNC Symbol;Acc:HGNC:3474]	4.46953
IGSF5	immunoglobulin superfamily member 5 [Source:HGNC Symbol;Acc:HGNC:5952]	4.46261
UBE2QL1	ubiquitin conjugating enzyme E2 Q family like 1 [Source:HGNC Symbol;Acc:HGNC:37269]	4.44907
MYH7B	myosin heavy chain 7B [Source:HGNC Symbol;Acc:HGNC:15906]	4.44096
ANO4	anoctamin 4 [Source:HGNC Symbol;Acc:HGNC:23837]	4.42818
DPP10	dipeptidyl peptidase like 10 [Source:HGNC Symbol;Acc:HGNC:20823]	4.42736
SLC2A4	solute carrier family 2 member 4 [Source:HGNC Symbol;Acc:HGNC:11009]	4.41978
AGTR1	angiotensin II receptor type 1 [Source:HGNC Symbol;Acc:HGNC:336]	4.39355
HSD3B2	hydroxy-delta-5-steroid dehydrogenase, 3 beta- and steroid delta-isomerase 2 [Source:HGNC Symbol;Acc:HGNC:5218]	4.39245
FAM135B	family with sequence similarity 135 member B [Source:HGNC Symbol;Acc:HGNC:28029]	4.38389
CACNA2D1	calcium voltage-gated channel auxiliary subunit alpha2delta 1 [Source:HGNC Symbol;Acc:HGNC:1399]	4.33435
ATP10A	ATPase phospholipid transporting 10A (putative) [Source:HGNC Symbol;Acc:HGNC:13542]	4.31944
PGM5	phosphoglucomutase 5 [Source:HGNC Symbol;Acc:HGNC:8908]	4.30769
ECEL1	endothelin converting enzyme like 1 [Source:HGNC Symbol;Acc:HGNC:3147]	4.29726
PEG10	paternally expressed 10 [Source:HGNC Symbol;Acc:HGNC:14005]	4.29647
PTPN7	protein tyrosine phosphatase non-receptor type 7 [Source:HGNC Symbol;Acc:HGNC:9659]	4.29542
MERTK	MER proto-oncogene, tyrosine kinase [Source:HGNC Symbol;Acc:HGNC:7027]	4.26203
GOLGA7B	golgin A7 family member B [Source:HGNC Symbol;Acc:HGNC:31668]	4.25294
MCF2	MCF.2 cell line derived transforming sequence [Source:HGNC Symbol;Acc:HGNC:6940]	4.23079
SP5	Sp5 transcription factor [Source:HGNC Symbol;Acc:HGNC:14529]	4.22193
CERS1	ceramide synthase 1 [Source:HGNC Symbol;Acc:HGNC:14253]	4.2129
ASGR1	asialoglycoprotein receptor 1 [Source:HGNC Symbol;Acc:HGNC:742]	4.21142
VGF	VGF nerve growth factor inducible [Source:HGNC Symbol;Acc:HGNC:12684]	4.19928
LRCH2	leucine rich repeats and calponin homology domain containing 2 [Source:HGNC Symbol;Acc:HGNC:29292]	4.17697
CADM1	cell adhesion molecule 1 [Source:HGNC Symbol;Acc:HGNC:5951]	4.15652
ST6GALNAC5	ST6 N-acetylgalactosaminide alpha-2,6-sialyltransferase 5 [Source:HGNC Symbol;Acc:HGNC:19342]	4.1518
RIMS2	regulating synaptic membrane exocytosis 2 [Source:HGNC Symbol;Acc:HGNC:17283]	4.11688
DKK3	dickkopf WNT signaling pathway inhibitor 3 [Source:HGNC Symbol;Acc:HGNC:2893]	4.10309
FGF20	fibroblast growth factor 20 [Source:HGNC Symbol;Acc:HGNC:3677]	4.10191
FST	follistatin [Source:HGNC Symbol;Acc:HGNC:3971]	4.09081
CHRD	chordin [Source:HGNC Symbol;Acc:HGNC:1949]	4.0721
ABR	ABR activator of RhoGEF and GTPase [Source:HGNC Symbol;Acc:HGNC:81]	4.05607
ACOX2	acyl-CoA oxidase 2 [Source:HGNC Symbol;Acc:HGNC:120]	4.04984
CPB1	carboxypeptidase B1 [Source:HGNC Symbol;Acc:HGNC:2299]	4.0371
PLXNB3	plexin B3 [Source:HGNC Symbol;Acc:HGNC:9105]	4.0237
TGFB2	transforming growth factor beta 2 [Source:HGNC Symbol;Acc:HGNC:11768]	3.98064
SLC35F3	solute carrier family 35 member F3 [Source:HGNC Symbol;Acc:HGNC:23616]	3.95834
GPR162	G protein-coupled receptor 162 [Source:HGNC Symbol;Acc:HGNC:16693]	3.95306
PLCL2	phospholipase C like 2 [Source:HGNC Symbol;Acc:HGNC:9064]	3.93873
KIF7	kinesin family member 7 [Source:HGNC Symbol;Acc:HGNC:30497]	3.9112
WNK2	WNK lysine deficient protein kinase 2 [Source:HGNC Symbol;Acc:HGNC:14542]	3.89369
GFAP	glial fibrillary acidic protein [Source:HGNC Symbol;Acc:HGNC:4235]	3.87159
SAMD11	sterile alpha motif domain containing 11 [Source:HGNC Symbol;Acc:HGNC:28706]	3.84909
BANK1	B cell scaffold protein with ankyrin repeats 1 [Source:HGNC Symbol;Acc:HGNC:18233]	3.84604
PNMA3	PNMA family member 3 [Source:HGNC Symbol;Acc:HGNC:18742]	3.83106
RPRM	reprimo, TP53 dependent G2 arrest mediator homolog [Source:HGNC Symbol;Acc:HGNC:24201]	3.78907
TPBG	trophoblast glycoprotein [Source:HGNC Symbol;Acc:HGNC:12004]	3.77872
RAB38	RAB38, member RAS oncogene family [Source:HGNC Symbol;Acc:HGNC:9776]	3.77035
LINC01116	long intergenic non-protein coding RNA 1116 [Source:HGNC Symbol;Acc:HGNC:49259]	3.76337
UNC5C	unc-5 netrin receptor C [Source:HGNC Symbol;Acc:HGNC:12569]	3.75019
LGI3	leucine rich repeat LGI family member 3 [Source:HGNC Symbol;Acc:HGNC:18711]	3.74535
ADAMTSL1	ADAMTS like 1 [Source:HGNC Symbol;Acc:HGNC:14632]	3.74006
AC078880.3	novel transcript	3.7358
FUT1	fucosyltransferase 1 (H blood group) [Source:HGNC Symbol;Acc:HGNC:4012]	3.72935
SLC12A8	solute carrier family 12 member 8 [Source:HGNC Symbol;Acc:HGNC:15595]	3.72063
SLC22A3	solute carrier family 22 member 3 [Source:HGNC Symbol;Acc:HGNC:10967]	3.71452
TMEM132E	transmembrane protein 132E [Source:HGNC Symbol;Acc:HGNC:26991]	3.71215
STEAP2	STEAP2 metalloreductase [Source:HGNC Symbol;Acc:HGNC:17885]	3.65403
CILP2	cartilage intermediate layer protein 2 [Source:HGNC Symbol;Acc:HGNC:24213]	3.63019
KRT222	keratin 222 [Source:HGNC Symbol;Acc:HGNC:28695]	3.62924
DAB2	DAB adaptor protein 2 [Source:HGNC Symbol;Acc:HGNC:2662]	3.5946
ALDH1L1	aldehyde dehydrogenase 1 family member L1 [Source:HGNC Symbol;Acc:HGNC:3978]	3.59205
MIR100HG	mir-100-let-7a-2-mir-125b-1 cluster host gene [Source:HGNC Symbol;Acc:HGNC:39522]	3.58424
NFATC4	nuclear factor of activated T cells 4 [Source:HGNC Symbol;Acc:HGNC:7778]	3.57075
HMGA2	high mobility group AT-hook 2 [Source:HGNC Symbol;Acc:HGNC:5009]	3.56345
BICC1	BicC family RNA binding protein 1 [Source:HGNC Symbol;Acc:HGNC:19351]	3.54843
LAMC3	laminin subunit gamma 3 [Source:HGNC Symbol;Acc:HGNC:6494]	3.54705
SCARA3	scavenger receptor class A member 3 [Source:HGNC Symbol;Acc:HGNC:19000]	3.52705
ACSL6	acyl-CoA synthetase long chain family member 6 [Source:HGNC Symbol;Acc:HGNC:16496]	3.51717
ARHGEF4	Rho guanine nucleotide exchange factor 4 [Source:HGNC Symbol;Acc:HGNC:684]	3.51576
KCNN2	potassium calcium-activated channel subfamily N member 2 [Source:HGNC Symbol;Acc:HGNC:6291]	3.51391
ITGA2	integrin subunit alpha 2 [Source:HGNC Symbol;Acc:HGNC:6137]	3.50557
UBXN10	UBX domain protein 10 [Source:HGNC Symbol;Acc:HGNC:26354]	3.49494
AC103702.2	novel transcript	3.49188
MDK	midkine [Source:HGNC Symbol;Acc:HGNC:6972]	3.48214
IFITM10	interferon induced transmembrane protein 10 [Source:HGNC Symbol;Acc:HGNC:40022]	3.47284
ADAM22	ADAM metallopeptidase domain 22 [Source:HGNC Symbol;Acc:HGNC:201]	3.47082
MC2R	melanocortin 2 receptor [Source:HGNC Symbol;Acc:HGNC:6930]	3.44798
FAM171B	family with sequence similarity 171 member B [Source:HGNC Symbol;Acc:HGNC:29412]	3.43207
ALDH1A2	aldehyde dehydrogenase 1 family member A2 [Source:HGNC Symbol;Acc:HGNC:15472]	3.42947
NAGS	N-acetylglutamate synthase [Source:HGNC Symbol;Acc:HGNC:17996]	3.40761
RUNX1T1	RUNX1 partner transcriptional co-repressor 1 [Source:HGNC Symbol;Acc:HGNC:1535]	3.40233
MAP7D2	MAP7 domain containing 2 [Source:HGNC Symbol;Acc:HGNC:25899]	3.39859
CA11	carbonic anhydrase 11 [Source:HGNC Symbol;Acc:HGNC:1370]	3.39647
AL136962.1	long intergenic non-protein coding RNA 540	3.39609
BDNF	brain derived neurotrophic factor [Source:HGNC Symbol;Acc:HGNC:1033]	3.38481
SLC4A8	solute carrier family 4 member 8 [Source:HGNC Symbol;Acc:HGNC:11034]	3.3535
NR4A3	nuclear receptor subfamily 4 group A member 3 [Source:HGNC Symbol;Acc:HGNC:7982]	3.33717
RASAL1	RAS protein activator like 1 [Source:HGNC Symbol;Acc:HGNC:9873]	3.32019
KHDRBS3	KH RNA binding domain containing, signal transduction associated 3 [Source:HGNC Symbol;Acc:HGNC:18117]	3.31788
SV2B	synaptic vesicle glycoprotein 2B [Source:HGNC Symbol;Acc:HGNC:16874]	3.31756
CCDC73	coiled-coil domain containing 73 [Source:HGNC Symbol;Acc:HGNC:23261]	3.31731
LRATD1	LRAT domain containing 1 [Source:HGNC Symbol;Acc:HGNC:20743]	3.31568
TMEM221	transmembrane protein 221 [Source:HGNC Symbol;Acc:HGNC:21943]	3.30986
TMEM108	transmembrane protein 108 [Source:HGNC Symbol;Acc:HGNC:28451]	3.30069
CIB4	calcium and integrin binding family member 4 [Source:HGNC Symbol;Acc:HGNC:33703]	3.29935
SPON1	spondin 1 [Source:HGNC Symbol;Acc:HGNC:11252]	3.29472
LARP6	La ribonucleoprotein 6, translational regulator [Source:HGNC Symbol;Acc:HGNC:24012]	3.28837
GATA3	GATA binding protein 3 [Source:HGNC Symbol;Acc:HGNC:4172]	3.28768
PRRX1	paired related homeobox 1 [Source:HGNC Symbol;Acc:HGNC:9142]	3.28511
NPTX1	neuronal pentraxin 1 [Source:HGNC Symbol;Acc:HGNC:7952]	3.28506
LRRN2	leucine rich repeat neuronal 2 [Source:HGNC Symbol;Acc:HGNC:16914]	3.28446
SRPX	sushi repeat containing protein X-linked [Source:HGNC Symbol;Acc:HGNC:11309]	3.27739
CSRP2	cysteine and glycine rich protein 2 [Source:HGNC Symbol;Acc:HGNC:2470]	3.27394
TMEM25	transmembrane protein 25 [Source:HGNC Symbol;Acc:HGNC:25890]	3.2623
WNT3	Wnt family member 3 [Source:HGNC Symbol;Acc:HGNC:12782]	3.24628
SLC22A17	solute carrier family 22 member 17 [Source:HGNC Symbol;Acc:HGNC:23095]	3.23858
INPP4B	inositol polyphosphate-4-phosphatase type II B [Source:HGNC Symbol;Acc:HGNC:6075]	3.23226
CTHRC1	collagen triple helix repeat containing 1 [Source:HGNC Symbol;Acc:HGNC:18831]	3.2259
PHLDA1	pleckstrin homology like domain family A member 1 [Source:HGNC Symbol;Acc:HGNC:8933]	3.2212
CCDC184	coiled-coil domain containing 184 [Source:HGNC Symbol;Acc:HGNC:33749]	3.21909
PRKD3	protein kinase D3 [Source:HGNC Symbol;Acc:HGNC:9408]	3.20689
C11orf45	chromosome 11 open reading frame 45 [Source:HGNC Symbol;Acc:HGNC:28584]	3.20681
ETV5	ETS variant transcription factor 5 [Source:HGNC Symbol;Acc:HGNC:3494]	3.19505
RTN4R	reticulon 4 receptor [Source:HGNC Symbol;Acc:HGNC:18601]	3.19203
AATK	apoptosis associated tyrosine kinase [Source:HGNC Symbol;Acc:HGNC:21]	3.18621
PITX1	paired like homeodomain 1 [Source:HGNC Symbol;Acc:HGNC:9004]	3.17161
HYAL1	hyaluronidase 1 [Source:HGNC Symbol;Acc:HGNC:5320]	3.16422
SLC16A2	solute carrier family 16 member 2 [Source:HGNC Symbol;Acc:HGNC:10923]	3.16052
SLC6A9	solute carrier family 6 member 9 [Source:HGNC Symbol;Acc:HGNC:11056]	3.15884
AMOT	angiomotin [Source:HGNC Symbol;Acc:HGNC:17810]	3.13478
PLPP2	phospholipid phosphatase 2 [Source:HGNC Symbol;Acc:HGNC:9230]	3.13335
CD5	CD5 molecule [Source:HGNC Symbol;Acc:HGNC:1685]	3.12951
EML6	EMAP like 6 [Source:HGNC Symbol;Acc:HGNC:35412]	3.12034
PRSS35	serine protease 35 [Source:HGNC Symbol;Acc:HGNC:21387]	3.11998
JAM2	junctional adhesion molecule 2 [Source:HGNC Symbol;Acc:HGNC:14686]	3.11924
HS3ST3B1	heparan sulfate-glucosamine 3-sulfotransferase 3B1 [Source:HGNC Symbol;Acc:HGNC:5198]	3.11817
COL4A3	collagen type IV alpha 3 chain [Source:HGNC Symbol;Acc:HGNC:2204]	3.10615
ATP2A3	ATPase sarcoplasmic/endoplasmic reticulum Ca2+ transporting 3 [Source:HGNC Symbol;Acc:HGNC:813]	3.1022
CACNB4	calcium voltage-gated channel auxiliary subunit beta 4 [Source:HGNC Symbol;Acc:HGNC:1404]	3.10134
TNFSF13B	TNF superfamily member 13b [Source:HGNC Symbol;Acc:HGNC:11929]	3.08396
NANOGP1	Nanog homeobox pseudogene 1 [Source:HGNC Symbol;Acc:HGNC:23099]	3.08342
NFASC	neurofascin [Source:HGNC Symbol;Acc:HGNC:29866]	3.08207
SLC47A1	solute carrier family 47 member 1 [Source:HGNC Symbol;Acc:HGNC:25588]	3.07344
ELOVL4	ELOVL fatty acid elongase 4 [Source:HGNC Symbol;Acc:HGNC:14415]	3.07185
VSTM4	V-set and transmembrane domain containing 4 [Source:HGNC Symbol;Acc:HGNC:26470]	3.07184
SMO	smoothened, frizzled class receptor [Source:HGNC Symbol;Acc:HGNC:11119]	3.06542
ALCAM	activated leukocyte cell adhesion molecule [Source:HGNC Symbol;Acc:HGNC:400]	3.05833
SEMA3C	semaphorin 3C [Source:HGNC Symbol;Acc:HGNC:10725]	3.05784
UNC79	unc-79 homolog, NALCN channel complex subunit [Source:HGNC Symbol;Acc:HGNC:19966]	3.05492
CRABP2	cellular retinoic acid binding protein 2 [Source:HGNC Symbol;Acc:HGNC:2339]	3.03405
JPH2	junctophilin 2 [Source:HGNC Symbol;Acc:HGNC:14202]	3.0281
SERINC5	serine incorporator 5 [Source:HGNC Symbol;Acc:HGNC:18825]	3.02691
SORBS2	sorbin and SH3 domain containing 2 [Source:HGNC Symbol;Acc:HGNC:24098]	3.02217
RARG	retinoic acid receptor gamma [Source:HGNC Symbol;Acc:HGNC:9866]	3.02183
PLEKHF1	pleckstrin homology and FYVE domain containing 1 [Source:HGNC Symbol;Acc:HGNC:20764]	3.01058
ATP1B2	ATPase Na+/K+ transporting subunit beta 2 [Source:HGNC Symbol;Acc:HGNC:805]	3.00849
CCND1	cyclin D1 [Source:HGNC Symbol;Acc:HGNC:1582]	3.00844
CLGN	calmegin [Source:HGNC Symbol;Acc:HGNC:2060]	3.00608
FAM149A	family with sequence similarity 149 member A [Source:HGNC Symbol;Acc:HGNC:24527]	2.99852
RGS14	regulator of G protein signaling 14 [Source:HGNC Symbol;Acc:HGNC:9996]	2.9914
DAAM2	dishevelled associated activator of morphogenesis 2 [Source:HGNC Symbol;Acc:HGNC:18143]	2.97178
GNAL	G protein subunit alpha L [Source:HGNC Symbol;Acc:HGNC:4388]	2.97027
LINC01616	long intergenic non-protein coding RNA 1616 [Source:HGNC Symbol;Acc:HGNC:51900]	2.97008
HEPH	hephaestin [Source:HGNC Symbol;Acc:HGNC:4866]	2.96904
PDE5A	phosphodiesterase 5A [Source:HGNC Symbol;Acc:HGNC:8784]	2.96711
SYTL5	synaptotagmin like 5 [Source:HGNC Symbol;Acc:HGNC:15589]	2.96007
FAM110B	family with sequence similarity 110 member B [Source:HGNC Symbol;Acc:HGNC:28587]	2.95786
SBSPON	somatomedin B and thrombospondin type 1 domain containing [Source:HGNC Symbol;Acc:HGNC:30362]	2.95093
CAPN5	calpain 5 [Source:HGNC Symbol;Acc:HGNC:1482]	2.9498
INSYN1	inhibitory synaptic factor 1 [Source:HGNC Symbol;Acc:HGNC:33753]	2.94274
HR	HR lysine demethylase and nuclear receptor corepressor [Source:HGNC Symbol;Acc:HGNC:5172]	2.93793
CACNB2	calcium voltage-gated channel auxiliary subunit beta 2 [Source:HGNC Symbol;Acc:HGNC:1402]	2.93297
KREMEN2	kringle containing transmembrane protein 2 [Source:HGNC Symbol;Acc:HGNC:18797]	2.93102
AL049838.1	novel transcript, overlapping C14orf37	2.93012
RAET1G	retinoic acid early transcript 1G [Source:HGNC Symbol;Acc:HGNC:16795]	2.92639
EFNA5	ephrin A5 [Source:HGNC Symbol;Acc:HGNC:3225]	2.92529
RBPMS2	RNA binding protein, mRNA processing factor 2 [Source:HGNC Symbol;Acc:HGNC:19098]	2.92224
PPM1E	protein phosphatase, Mg2+/Mn2+ dependent 1E [Source:HGNC Symbol;Acc:HGNC:19322]	2.91676
PNMA6A	PNMA family member 6A [Source:HGNC Symbol;Acc:HGNC:28248]	2.91259
RNF217	ring finger protein 217 [Source:HGNC Symbol;Acc:HGNC:21487]	2.91236
ADGRD1	adhesion G protein-coupled receptor D1 [Source:HGNC Symbol;Acc:HGNC:19893]	2.91111
FAM110C	family with sequence similarity 110 member C [Source:HGNC Symbol;Acc:HGNC:33340]	2.91032
NPNT	nephronectin [Source:HGNC Symbol;Acc:HGNC:27405]	2.90832
ERN1	endoplasmic reticulum to nucleus signaling 1 [Source:HGNC Symbol;Acc:HGNC:3449]	2.8946
ISLR2	immunoglobulin superfamily containing leucine rich repeat 2 [Source:HGNC Symbol;Acc:HGNC:29286]	2.88639
GPR61	G protein-coupled receptor 61 [Source:HGNC Symbol;Acc:HGNC:13300]	2.88104
PYGO1	pygopus family PHD finger 1 [Source:HGNC Symbol;Acc:HGNC:30256]	2.86144
MAPK8IP2	mitogen-activated protein kinase 8 interacting protein 2 [Source:HGNC Symbol;Acc:HGNC:6883]	2.85589
CLDN1	claudin 1 [Source:HGNC Symbol;Acc:HGNC:2032]	2.85006
DTX1	deltex E3 ubiquitin ligase 1 [Source:HGNC Symbol;Acc:HGNC:3060]	2.84527
MINAR1	membrane integral NOTCH2 associated receptor 1 [Source:HGNC Symbol;Acc:HGNC:29172]	2.84503
NUDT11	nudix hydrolase 11 [Source:HGNC Symbol;Acc:HGNC:18011]	2.84409
RAB39B	RAB39B, member RAS oncogene family [Source:HGNC Symbol;Acc:HGNC:16499]	2.84353
MFAP4	microfibril associated protein 4 [Source:HGNC Symbol;Acc:HGNC:7035]	2.84005
KIF5A	kinesin family member 5A [Source:HGNC Symbol;Acc:HGNC:6323]	2.83466
LY75	lymphocyte antigen 75 [Source:HGNC Symbol;Acc:HGNC:6729]	2.83463
ADH1B	alcohol dehydrogenase 1B (class I), beta polypeptide [Source:HGNC Symbol;Acc:HGNC:250]	2.8345
GPRC5C	G protein-coupled receptor class C group 5 member C [Source:HGNC Symbol;Acc:HGNC:13309]	2.82542
ACAN	aggrecan [Source:HGNC Symbol;Acc:HGNC:319]	2.82353
EVC	EvC ciliary complex subunit 1 [Source:HGNC Symbol;Acc:HGNC:3497]	2.82352
KAZN	kazrin, periplakin interacting protein [Source:HGNC Symbol;Acc:HGNC:29173]	2.81505
FBXL7	F-box and leucine rich repeat protein 7 [Source:HGNC Symbol;Acc:HGNC:13604]	2.81433
GRB14	growth factor receptor bound protein 14 [Source:HGNC Symbol;Acc:HGNC:4565]	2.8134
PRR7	proline rich 7, synaptic [Source:HGNC Symbol;Acc:HGNC:28130]	2.80598
ATL1	atlastin GTPase 1 [Source:HGNC Symbol;Acc:HGNC:11231]	2.79422
CYP11B2	cytochrome P450 family 11 subfamily B member 2 [Source:HGNC Symbol;Acc:HGNC:2592]	2.79126
ADAMTS9-AS2	ADAMTS9 antisense RNA 2 [Source:HGNC Symbol;Acc:HGNC:42435]	2.78977
AC079949.2	novel transcript	2.7877
KCNG1	potassium voltage-gated channel modifier subfamily G member 1 [Source:HGNC Symbol;Acc:HGNC:6248]	2.78686
DNM3	dynamin 3 [Source:HGNC Symbol;Acc:HGNC:29125]	2.78579
SDK2	sidekick cell adhesion molecule 2 [Source:HGNC Symbol;Acc:HGNC:19308]	2.78423
PARVB	parvin beta [Source:HGNC Symbol;Acc:HGNC:14653]	2.78317
ARG2	arginase 2 [Source:HGNC Symbol;Acc:HGNC:664]	2.76796
RHBG	Rh family B glycoprotein (gene/pseudogene) [Source:HGNC Symbol;Acc:HGNC:14572]	2.76385
ATRNL1	attractin like 1 [Source:HGNC Symbol;Acc:HGNC:29063]	2.75507
PTGIS	prostaglandin I2 synthase [Source:HGNC Symbol;Acc:HGNC:9603]	2.75426
OPRL1	opioid related nociceptin receptor 1 [Source:HGNC Symbol;Acc:HGNC:8155]	2.74729
LUM	lumican [Source:HGNC Symbol;Acc:HGNC:6724]	2.74457
HOXB8	homeobox B8 [Source:HGNC Symbol;Acc:HGNC:5119]	2.74173
SPTLC3	serine palmitoyltransferase long chain base subunit 3 [Source:HGNC Symbol;Acc:HGNC:16253]	2.74062
LAMA2	laminin subunit alpha 2 [Source:HGNC Symbol;Acc:HGNC:6482]	2.74056
ASIC1	acid sensing ion channel subunit 1 [Source:HGNC Symbol;Acc:HGNC:100]	2.73687
SRCIN1	SRC kinase signaling inhibitor 1 [Source:HGNC Symbol;Acc:HGNC:29506]	2.73647
EFNA3	ephrin A3 [Source:HGNC Symbol;Acc:HGNC:3223]	2.73603
HSH2D	hematopoietic SH2 domain containing [Source:HGNC Symbol;Acc:HGNC:24920]	2.73472
ID2	inhibitor of DNA binding 2 [Source:HGNC Symbol;Acc:HGNC:5361]	2.73186
AC005052.1	TEC	2.72257
SLC44A4	solute carrier family 44 member 4 [Source:HGNC Symbol;Acc:HGNC:13941]	2.71517
ETV1	ETS variant transcription factor 1 [Source:HGNC Symbol;Acc:HGNC:3490]	2.71032
PDK4	pyruvate dehydrogenase kinase 4 [Source:HGNC Symbol;Acc:HGNC:8812]	2.70826
TWSG1	twisted gastrulation BMP signaling modulator 1 [Source:HGNC Symbol;Acc:HGNC:12429]	2.69943
CDHR1	cadherin related family member 1 [Source:HGNC Symbol;Acc:HGNC:14550]	2.69927
LRRC17	leucine rich repeat containing 17 [Source:HGNC Symbol;Acc:HGNC:16895]	2.68945
IZUMO1	izumo sperm-egg fusion 1 [Source:HGNC Symbol;Acc:HGNC:28539]	2.67658
GPC4	glypican 4 [Source:HGNC Symbol;Acc:HGNC:4452]	2.67332
WDFY3-AS2	WDFY3 antisense RNA 2 [Source:HGNC Symbol;Acc:HGNC:21603]	2.65089
B3GNT9	UDP-GlcNAc:betaGal beta-1,3-N-acetylglucosaminyltransferase 9 [Source:HGNC Symbol;Acc:HGNC:28714]	2.64213
LSP1	lymphocyte specific protein 1 [Source:HGNC Symbol;Acc:HGNC:6707]	2.64
KLHDC8A	kelch domain containing 8A [Source:HGNC Symbol;Acc:HGNC:25573]	2.6347
IGHG1	immunoglobulin heavy constant gamma 1 (G1m marker) [Source:HGNC Symbol;Acc:HGNC:5525]	2.63396
RNF128	ring finger protein 128 [Source:HGNC Symbol;Acc:HGNC:21153]	2.6083
RPSAP70	ribosomal protein SA pseudogene 70 [Source:HGNC Symbol;Acc:HGNC:51923]	2.60236
AL139220.2	novel transcript	2.59628
SEMA4G	semaphorin 4G [Source:HGNC Symbol;Acc:HGNC:10735]	2.5856
RASGEF1A	RasGEF domain family member 1A [Source:HGNC Symbol;Acc:HGNC:24246]	2.58123
FLRT2	fibronectin leucine rich transmembrane protein 2 [Source:HGNC Symbol;Acc:HGNC:3761]	2.56305
SESN3	sestrin 3 [Source:HGNC Symbol;Acc:HGNC:23060]	2.55844
KCNMB4	potassium calcium-activated channel subfamily M regulatory beta subunit 4 [Source:HGNC Symbol;Acc:HGNC:6289]	2.5396
ERN2	endoplasmic reticulum to nucleus signaling 2 [Source:HGNC Symbol;Acc:HGNC:16942]	2.53772
TEC	tec protein tyrosine kinase [Source:HGNC Symbol;Acc:HGNC:11719]	2.53566
WDR63	WD repeat domain 63 [Source:HGNC Symbol;Acc:HGNC:30711]	2.53027
MAP6	microtubule associated protein 6 [Source:HGNC Symbol;Acc:HGNC:6868]	2.52851
PRICKLE1	prickle planar cell polarity protein 1 [Source:HGNC Symbol;Acc:HGNC:17019]	2.52817
THNSL2	threonine synthase like 2 [Source:HGNC Symbol;Acc:HGNC:25602]	2.52531
IGKC	immunoglobulin kappa constant [Source:HGNC Symbol;Acc:HGNC:5716]	2.52386
PCDHGB4	protocadherin gamma subfamily B, 4 [Source:HGNC Symbol;Acc:HGNC:8711]	2.51463
LIN7A	lin-7 homolog A, crumbs cell polarity complex component [Source:HGNC Symbol;Acc:HGNC:17787]	2.51301
CDK6	cyclin dependent kinase 6 [Source:HGNC Symbol;Acc:HGNC:1777]	2.50689
MYO5B	myosin VB [Source:HGNC Symbol;Acc:HGNC:7603]	2.50618
HS3ST1	heparan sulfate-glucosamine 3-sulfotransferase 1 [Source:HGNC Symbol;Acc:HGNC:5194]	2.50329
SSPO	SCO-spondin [Source:HGNC Symbol;Acc:HGNC:21998]	2.50056
